# Antibacterial activity of a newly identified phage-derived endolysin and its parental bacteriophage against clinical uropathogenic *Escherichia coli*

**DOI:** 10.64898/2026.09.09.750462

**Authors:** Wojciech Wesołowski, Sylwia Bloch, Grzegorz Czerwonka, Ernest Jagieła, Łukasz Grabowski, Marta Jeschke, Jakub Jacewicz, Emilia Piwnicka, Joanna Morcinek-Orłowska, Hanna Loika, Paulina Czaplewska, Grzegorz Węgrzyn, Wioletta Adamus-Białek, Aleksandra Łukasiak, Bożena Nejman-Faleńczyk

## Abstract

The increasing prevalence of antibiotic-resistant uropathogenic *Escherichia coli* highlights the need for antibacterial strategies that can complement or extend beyond conventional antibiotic treatment. Bacteriophages and phage-derived lytic enzymes represent promising alternatives because of their distinct mechanisms of bacterial killing and their potential activity against drug-resistant pathogens. In this study, we characterized the newly discovered UPEC-infecting bacteriophage vB-EcoS_57-3 and the endolysin 57_3Lys, encoded by this phage, combining genomic, structural, and functional approaches. The phage demonstrated lytic activity against clinical UPEC isolates and retained antibacterial potential under conditions relevant to the urinary tract. Genomic and sequence analyses revealed distinctive features of 57_3Lys associated with signal-anchor-release endolysins and suggested a less common mode of intracellular translocation and activation. Functional experiments supported the involvement of the bacterial secretion machinery in endolysin-mediated lysis. Notably, the purified enzyme also displayed antibacterial activity against intact clinical *E. coli* cells, despite the intrinsic barrier presented by the Gram-negative cell envelope. Although this activity developed slowly, it significantly reduced both bacterial culture turbidity and viable cell number. Together, these findings provide new insights into the antimicrobial strategies based on the phages and their phage lytic enzymes, supporting further exploration of vB-EcoS_57-3 and 57_3Lys as potential tools against antibiotic-resistant UPEC.

**Highlights:**

- **vB-EcoS_57-3 reveals lytic activity against multiple clinical UPEC isolates.**
- **The phage retains antibacterial activity under artificial urinary conditions.**
- **Endolysin 57_3Lys exhibits distinctive SAR-associated features and activity mechanism.**
- **Purified 57_3Lys lyses intact UPEC cells in the absence of a permeabilizer.**
