## Supplementary Table S2 for "Antibacterial activity of a newly identified phage-derived endolysin and its parental bacteriophage against clinical uropathogenic *Escherichia coli*"

### Sheet: Table S
Supplementary Table S2. Orthologous protein groups used for phylogenetic analysis of vB-EcoS_57-3. The first six columns provide information on the alignments and their use in the phylogenetic analysis. Alignment length – length of the protein sequence alignment (number of amino acid positions); Parsimony – number of parsimony-informative sites in the alignment; Singleton – number of singleton si…
Alignment length	Parsimony	Singleton	Constant	Included in phylogeny	Evolution model	Sf12_NC_047848	phiEB49_NC_023743	vB_EcoS_IME542_NC_048208	vB_EcoS_CEB_EC3a_NC_047812	vB_EcoS_AKS96_NC_024789	DTL_NC_047893	e4_1c_NC_024210	phiJLA23_NC_047740	C119_NC_042046	vB_EcoS-12210I_NC_049813	Rtp_NC_007603	Sd1_NC_047847	vB_EcoS_AHP42_NC_024793	vB_EcoS_Rogue1_NC_019718	Jk06_NC_007291	vB-EcoS_57-3_PZ349761	vB_EcoS_AHS24_NC_024784	vB_EcoS-IME253_NC_047810	vB_EcoS_ACG-M12_NC_019404	F61_NC_108349
302	201	44	57	+	VT+G4	DNA_primase YP_009791997.1	DNA_primase YP_009018637.1	DNA_primase YP_009824872.1	DNA_primase YP_009789341.1	DNA_primase YP_009056088.1	DNA_primase YP_009795743.1	DNA_primase YP_009036036.1	DNA_primase YP_009784144.1	DNA_primase YP_009615865.1	DNA_primase YP_009900883.1	DNA_primase YP_398995.1	DNA_primase YP_009791914.1	DNA_primase YP_009056551.1	DNA_primase YP_007112249.1	DNA_primase YP_277514.1	DNA_primase YEN46632.1	DNA_primase YP_009055377.1	DNA_primase YP_009789236.1	DNA_primase YP_006987867.1	DNA_primase/helicase YP_012319516.1
313	128	73	112	+	Q.PFAM+G4	major_head_protein YP_009792027.1	major_head_protein YP_009018666.1	major_head_protein YP_009824918.1	major_head_protein YP_009789317.1	major_head_protein YP_009056064.1	major_head_protein YP_009795719.1	major_head_protein YP_009036011.1	major_head_protein YP_009784102.1	major_head_protein YP_009615839.1	major_head_protein YP_009900843.1	major_head_protein YP_398971.1	major_head_protein YP_009791942.1	major_head_protein YP_009056526.1	major_head_protein YP_007112224.1	major_head_protein YP_277465.1	major_head_protein YEN46604.1	major_head_protein YP_009055350.1	major_head_protein YP_009789206.1	major_head_protein YP_006987838.1	hypothetical_protein YP_012319467.1
159	93	19	47	+	WAG+G4	endolysin YP_009791980.1	endolysin YP_009018622.1	endolysin YP_009824886.1	endolysin YP_009789354.1	endolysin YP_009056105.1	endolysin YP_009795696.1	endolysin YP_009036051.1	putative_phage-related_lysozyme YP_009784128.1	endolysin YP_009615881.1	endolysin YP_009900871.1	endolysin YP_399008.1	endolysin YP_009791972.1	endolysin YP_009056567.1	endolysin YP_007112265.1	endolysin YP_277498.1	endolysin YEN46648.1	endolysin YP_009055394.1	endolysin YP_009789175.1	endolysin YP_006987885.1	lysin YP_012319505.1
131	79	29	23	+	VT	virion_structural_protein YP_009792025.1	virion_structural_protein YP_009018663.1	virion_structural_protein YP_009824920.1	virion_structural_protein YP_009789319.1	virion_structural_protein YP_009056066.1	virion_structural_protein YP_009795721.1	virion_structural_protein YP_009036013.1	virion_structural_protein YP_009784100.1	virion_structural_protein YP_009615842.1	virion_structural_protein YP_009900841.1	virion_structural_protein YP_398973.1	virion_structural_protein YP_009791939.1	virion_structural_protein YP_009056528.1	virion_structural_protein YP_007112227.1	virion_structural_protein YP_277463.1	virion_structural_protein YEN46606.1	virion_structural_protein YP_009055352.1	virion_structural_protein YP_009789208.1	virion_structural_protein YP_006987840.1	hypothetical_protein YP_012319465.1
137	68	30	39	+	LG+G4	putative_single-stranded_DNA_binding_protein YP_009791999.1	gp26 YP_009018640.1	hypothetical_protein YP_009824942.1	single-stranded_DNA_binding_protein YP_009789339.1	single-stranded_DNA_binding_protein_Ssb YP_009056086.1	hypothetical_protein YP_009795741.1	hypothetical_protein YP_009036034.1	hypothetical_protein YP_009784146.1	single-stranded_DNA_binding_protein YP_009615863.1	hypothetical_protein YP_009900885.1	putative_single-stranded_DNA_binding_protein YP_398993.1	nucleic_acid_binding_protein YP_009791916.1	single-stranded_DNA_binding_protein_Ssb YP_009056549.1	putative_single-stranded_DNA_binding_protein_Ssb YP_007112247.1	hypothetical_protein YP_277517.1	single_strand_DNA_binding_protein YEN46630.1	single-stranded_DNA_binding_protein_Ssb YP_009055375.1	hypothetical_protein YP_009789234.1	putative_single-stranded_DNA_binding_protein YP_006987864.1	single-stranded_DNA-binding_protein YP_012319448.1
248	64	78	106	+	LG+G4	minor_tail_protein YP_009792012.1	minor_tail_protein YP_009018650.1	minor_tail_protein YP_009824932.1	minor_tail_protein YP_009789330.1	minor_tail_protein YP_009056076.1	minor_tail_protein YP_009795732.1	minor_tail_protein YP_009036023.1	minor_tail_protein YP_009784090.1	minor_tail_protein YP_009615853.1	minor_tail_protein YP_009900830.1	minor_tail_protein YP_398985.1	minor_tail_protein YP_009791929.1	minor_tail_protein YP_009056539.1	minor_tail_protein YP_007112238.1	minor_tail_protein YP_277445.1	minor_tail_protein YEN46618.1	minor_tail_protein YP_009055363.1	minor_tail_protein YP_009789221.1	minor_tail_protein YP_006987853.1	tail_tip_assembly_protein_K YP_012319455.1
116	60	26	30	+	VT+G4	hypothetical_protein YP_009791976.1	gp4 YP_009018618.1	hypothetical_protein YP_009824890.1	hypothetical_protein YP_009789358.1	hypothetical_protein YP_009056112.1	hypothetical_protein YP_009795700.1	hypothetical_protein YP_009036057.1	hypothetical_protein YP_009784122.1	hypothetical_protein YP_009615887.1	hypothetical_protein YP_009900866.1	hypothetical_protein YP_399013.1	hypothetical_protein YP_009791967.1	hypothetical_protein YP_009056574.1	hypothetical_protein YP_007112271.1	hypothetical_protein YP_277490.1	hypothetical_protein YEN46654.1	hypothetical_protein YP_009055401.1	hypothetical_protein YP_009789180.1	hypothetical_protein YP_006987889.1	hypothetical_protein YP_012319499.1
187	58	48	81	+	LG+G4	tail_protein YP_009792011.1	tail_protein YP_009018649.1	tail_protein YP_009824933.1	tail_protein YP_009789331.1	tail_protein YP_009056077.1	tail_protein YP_009795733.1	tail_protein YP_009036024.1	tail_protein YP_009784089.1	tail_protein YP_009615854.1	tail_protein YP_009900829.1	tail_protein YP_398986.1	tail_protein YP_009791928.1	tail_protein YP_009056540.1	tail_protein YP_007112239.1	tail_protein YP_277443.1	tail_protein YEN46619.1	tail_protein YP_009055364.1	tail_protein YP_009789222.1	tail_protein YP_006987854.1	tail_tip_assembly_protein_I YP_012319454.1
128	53	27	48	+	WAG+I	tail_terminator YP_009792022.1	tail_terminator YP_009018660.1	tail_terminator YP_009824923.1	tail_terminator YP_009789322.1	tail_terminator YP_009056069.1	tail_terminator YP_009795724.1	tail_terminator YP_009036016.1	tail_terminator YP_009784097.1	tail_terminator YP_009615845.1	tail_terminator YP_009900838.1	tail_terminator YP_398976.1	tail_terminator YP_009791936.1	tail_terminator YP_009056531.1	tail_terminator YP_007112230.1	tail_terminator YP_277458.1	tail_terminator YEN46610.1	tail_terminator YP_009055355.1	tail_terminator YP_009789211.1	tail_terminator YP_006987843.1	hypothetical_protein YP_012319462.1
115	44	37	34	+	LG+R3	minor_tail_protein YP_009792017.1	minor_tail_protein YP_009018653.1	minor_tail_protein YP_009824930.1	minor_tail_protein YP_009789328.1	minor_tail_protein YP_009056074.1	minor_tail_protein YP_009795730.1	minor_tail_protein YP_009036021.1	minor_tail_protein YP_009784092.1	minor_tail_protein YP_009615850.1	minor_tail_protein YP_009900832.1	minor_tail_protein YP_398982.1	minor_tail_protein YP_009791931.1	minor_tail_protein YP_009056536.1	minor_tail_protein YP_007112235.1	minor_tail_protein YP_277448.1	minor_tail_protein YEN46616.1	minor_tail_protein YP_009055360.1	minor_tail_protein YP_009789218.1	minor_tail_protein YP_006987850.1	minor_tail_protein YP_012319457.1
104	44	20	40	+	LG	tail_length_tape_measure_protein YP_009792020.1	tail_length_tape_measure_protein YP_009018657.1	tail_length_tape_measure_protein YP_009824926.1	tail_length_tape_measure_protein YP_009789325.1	tail_length_tape_measure_protein YP_009056071.1	tail_length_tape_measure_protein YP_009795727.1	tail_length_tape_measure_protein YP_009036018.1	tail_length_tape_measure_protein YP_009784095.1	tail_length_tape_measure_protein YP_009615847.1	tail_length_tape_measure_protein YP_009900835.1	tail_length_tape_measure_protein YP_398979.1	tail_length_tape_measure_protein YP_009791934.1	tail_length_tape_measure_protein YP_009056533.1	tail_length_tape_measure_protein YP_007112232.1	tail_length_tape_measure_protein YP_277456.1	tail_length_tape_measure_protein YEN46613.1	tail_length_tape_measure_protein YP_009055357.1	tail_length_tape_measure_protein YP_009789214.1	tail_length_tape_measure_protein YP_006987846.1	hypothetical_protein YP_012319460.1
