## Supplementary Table S3 for "Antibacterial activity of a newly identified phage-derived endolysin and its parental bacteriophage against clinical uropathogenic *Escherichia coli*"

### Sheet: Table S
Table S. Analysis of orthologically common endolysins.
Phage name with accession	Protein name	Protein accession number	Protein length (aa)	Molecular weight (kDa)	Instability index	Isoelectric point (pI)	Gravy	Aliphatic index	Name of the predicted domain	Position of the domain in protein sequence
vB-EcoS_57-3_PZ349761	endolysin	YEN46648.1	161	17.55	32.544	9.7	-0.057	101.18	Endolysin. (MF_04110) endolysin_R21-like (cd16900) Lysozyme-like (SSF53955) SAR-endolysin. (MF_04136) Phage lysozyme (PF00959)	4-158 26-156 6-159 3-158 25-151
vB_EcoS_ACG-M12_NC_019404	endolysin	YP_006987885.1	161	17.63	33.838	9.83	-0.108	99.938	endolysin_R21-like (cd16900) Phage lysozyme (PF00959) Lysozyme-like (SSF53955) Endolysin. (MF_04110) SAR-endolysin. (MF_04136)	20-156 25-151 6-159 4-158 3-158
vB_EcoS_Rogue1_NC_019718	endolysin	YP_007112265.1	160	17.26	17.401	9.46	0.068	97.5	Endolysin. (MF_04110) Lysozyme-like (SSF53955) Phage lysozyme (PF00959) endolysin_R21-like (cd16900) SAR-endolysin. (MF_04136)	5-159 6-159 25-152 13-156 4-159
phiEB49_NC_023743	endolysin	YP_009018622.1	160	17.53	28.014	9.61	-0.032	95.562	Endolysin. (MF_04110) endolysin_R21-like (cd16900) SAR-endolysin. (MF_04136) Phage lysozyme (PF00959) Lysozyme-like (SSF53955)	5-159 13-156 4-159 25-152 8-159
e4_1c_NC_024210	endolysin	YP_009036051.1	160	17.41	22.44	9.88	0.06	99.875	Phage lysozyme (PF00959) endolysin_R21-like (cd16900) SAR-endolysin. (MF_04136) Endolysin. (MF_04110) Lysozyme-like (SSF53955)	25-152 13-156 4-159 5-159 6-159
vB_EcoS_AHS24_NC_024784	endolysin	YP_009055394.1	160	17.32	14.654	9.51	0.044	97.5	Phage lysozyme (PF00959) SAR-endolysin. (MF_04136) Endolysin. (MF_04110) endolysin_R21-like (cd16900) Lysozyme-like (SSF53955)	25-152 4-159 5-159 13-156 6-159
vB_EcoS_AKS96_NC_024789	endolysin	YP_009056105.1	160	17.33	23.295	9.83	0.086	101.062	endolysin_R21-like (cd16900) Phage lysozyme (PF00959) SAR-endolysin. (MF_04136) Endolysin. (MF_04110) Lysozyme-like (SSF53955)	13-156 25-152 8-159 5-159 7-159
vB_EcoS_AHP42_NC_024793	endolysin	YP_009056567.1	160	17.33	23.295	9.83	0.086	101.062	endolysin_R21-like (cd16900) Phage lysozyme (PF00959) SAR-endolysin. (MF_04136) Endolysin. (MF_04110) Lysozyme-like (SSF53955)	13-156 25-152 8-159 5-159 7-159
C119_NC_042046	endolysin	YP_009615881.1	161	17.58	21.594	10.07	-0.002	94.472	SAR-endolysin. (MF_04136) Endolysin. (MF_04110) Phage lysozyme (PF00959) Lysozyme-like (SSF53955) endolysin_R21-like (cd16900)	5-160 6-160 26-153 7-160 14-157
phiJLA23_NC_047740	putative_phage-related_lysozyme	YP_009784128.1	131	14.3	17.415	9.76	0.007	89.389	Lysozyme-like (SSF53955) Phage lysozyme (PF00959) Endolysin. (MF_04110) endolysin_R21-like (cd16900)	7-129 26-129 6-131 14-130
vB_EcoS-IME253_NC_047810	endolysin	YP_009789175.1	161	17.49	35.15	9.76	-0.078	99.876	endolysin_R21-like (cd16900) SAR-endolysin. (MF_04136) Phage lysozyme (PF00959) Lysozyme-like (SSF53955) Endolysin. (MF_04110)	20-156 3-158 25-151 5-159 4-158
vB_EcoS_CEB_EC3a_NC_047812	endolysin	YP_009789354.1	161	17.51	36.793	9.61	0.01	104.161	Phage lysozyme (PF00959) endolysin_R21-like (cd16900) Endolysin. (MF_04110) SAR-endolysin. (MF_04136) Lysozyme-like (SSF53955)	25-151 12-156 4-158 3-158 6-159
Sd1_NC_047847	endolysin	YP_009791972.1	161	17.44	30.394	9.66	0.091	98.696	SAR-endolysin. (MF_04136) Phage lysozyme (PF00959) Endolysin. (MF_04110) endolysin_R21-like (cd16900) Lysozyme-like (SSF53955)	5-160 26-153 6-160 14-157 6-160
Sf12_NC_047848	endolysin	YP_009791980.1	160	17.44	21.849	9.87	-0.006	93.812	Phage lysozyme (PF00959) endolysin_R21-like (cd16900) Lysozyme-like (SSF53955) SAR-endolysin. (MF_04136) Endolysin. (MF_04110)	25-152 13-156 8-159 4-159 5-159
DTL_NC_047893	endolysin	YP_009795696.1	161	17.52	41.81	9.61	-0.052	102.36	Lysozyme-like (SSF53955) endolysin_R21-like (cd16900) Endolysin. (MF_04110) Phage lysozyme (PF00959) SAR-endolysin. (MF_04136)	6-159 26-156 4-158 25-151 3-158
vB_EcoS_IME542_NC_048208	endolysin	YP_009824886.1	161	17.6	34.935	9.62	-0.081	95.714	endolysin_R21-like (cd16900) SAR-endolysin. (MF_04136) Lysozyme-like (SSF53955) Endolysin. (MF_04110) Phage lysozyme (PF00959)	26-156 3-158 6-159 4-158 25-151
vB_EcoS-12210I_NC_049813	endolysin	YP_009900871.1	161	17.62	35.273	9.78	-0.075	101.18	endolysin_R21-like (cd16900) Phage lysozyme (PF00959) Lysozyme-like (SSF53955) SAR-endolysin. (MF_04136) Endolysin. (MF_04110)	20-156 25-151 6-159 3-158 4-158
F61_NC_108349	lysin	YP_012319505.1	164	18.17	16.04	9.62	-0.248	82.744	Endolysin. (MF_04110) Lysozyme-like (SSF53955) Phage lysozyme (PF00959) endolysin_R21-like (cd16900) SAR-endolysin. (MF_04136)	5-161 12-162 25-154 13-158 4-161
Jk06_NC_007291	endolysin	YP_277498.1	160	17.39	17.571	9.63	-0.051	93.812	Lysozyme-like (SSF53955) endolysin_R21-like (cd16900) SAR-endolysin. (MF_04136) Endolysin. (MF_04110) Phage lysozyme (PF00959)	6-159 13-156 4-159 5-159 25-152
Rtp_NC_007603	endolysin	YP_399008.1	161	17.49	34.328	9.7	-0.061	100.497	endolysin_R21-like (cd16900) Endolysin. (MF_04110) Lysozyme-like (SSF53955) SAR-endolysin. (MF_04136) Phage lysozyme (PF00959)	20-156 4-158 5-159 3-158 25-151
